# Genetic influences on motor learning and superperformance mutants revealed by random mutational survey of mouse locomotion

**DOI:** 10.1101/2023.06.28.546756

**Authors:** Vikram Jakkamsetti, Qian Ma, Gustavo Angulo, William Scudder, Bruce Beutler, Juan M. Pascual

**Affiliations:** Rare Brain Disorders Program, Department of Neurology; The University of Texas Southwestern Medical Center, Dallas, Texas, USA; Center for Genetics of Host Defense; The University of Texas Southwestern Medical Center, Dallas, Texas, USA; Department of Immunology; The University of Texas Southwestern Medical Center, Dallas, Texas, USA; Department of Internal Medicine; The University of Texas Southwestern Medical Center, Dallas, Texas, USA; Department of Physiology; The University of Texas Southwestern Medical Center, Dallas, Texas, USA; Department of Pediatrics; The University of Texas Southwestern Medical Center, Dallas, Texas, USA; Eugene McDermott Center for Human Growth & Development / Center for Human Genetics; The University of Texas Southwestern Medical Center, Dallas, Texas, USA

**Keywords:** Motor, CRISPR, ENU, mutagenesis

## Abstract

Evolution depends upon genetic variations that influence physiology. As defined in a genetic screen, phenotypic performance may be enhanced or degraded by such mutations. We set out to detect mutations that influence motor function, including motor learning. Thus, we tested the motor effects of 36,444 non-synonymous coding/splicing mutations induced in the germline of C57BL/6J mice with N-ethyl-N-nitrosourea by measuring changes in the performance of repetitive rotarod trials while blinded to genotype. Automated meiotic mapping was used to implicate individual mutations in causation. 32,726 mice bearing all the variant alleles were screened. This was complemented with the simultaneous testing of 1,408 normal mice for reference. 16.3% of autosomal genes were thus rendered detectably hypomorphic or nullified by mutations in homozygosity and motor tested in at least 3 mice. This approach allowed us to identify superperformance mutations in *Rif1*, *Tk1*, *Fan1* and *Mn1*. These genes are primarily related, among other less well characterized functions, to nucleic acid biology. We also associated distinct motor learning patterns with groups of functionally related genes. These functional sets included preferentially histone H3 methyltransferase activity for mice that learnt at an accelerated rate relative to the rest of mutant mice. The results allow for an estimation of the fraction of mutations that can modify a behavior influential for evolution such as locomotion. They may also enable, once the loci are further validated and the mechanisms elucidated, the harnessing of the activity of the newly identified genes to enhance motor ability or to counterbalance disability or disease.
