## Supplemental table 2 for "Genetic influences on motor learning and superperformance mutants revealed by random mutational survey of mouse locomotion"

### Sheet: ANOVA_Figure_5B
									One-Way ANOVA							Multiple Comparison with Tukey's Test
		A: Wild-type		B:Learning Group		C:Non-Learning Group			Degree of freedom			F statistic		p value		A vs B		A vs C		B versus C			Legend
									between	within						p value		p value		p value
Trial 1									2	23914		527.14		****		****		****		****			*	p<0.05
	Mean	47.9641		45.9947		51.3851																	**	p<0.01
	S.E.M	0.2346		0.0475		0.1784																	****	p<0.0001
Trial 2									2	23913		150.56		****		**		****		****
	Mean	49.7981		49.1613		52.3319
	S.E.M	0.1984		0.0524		0.1828
Trial 3									2	23913		22.33		****		****		*		**
	Mean	52.6685		51.3037		51.9982
	S.E.M	0.2285		0.0578		0.1866
Trial 4									2	23913		1025.67		****		*		****		****
	Mean	53.7259		54.3864		44.9953
	S.E.M	0.234		0.0608		0.1166
Trial 5									2	23913		49.45		****		0.65		****		****
	Mean	54.6811		54.4518		52.2075
	S.E.M	0.2383		0.066		0.1992
Trial 6									2	23913		390.63		****		****		****		****
	Mean	55.5989		53.9509		49.0033
	S.E.M	0.2729		0.0534		0.1447
