## Supplemental table 1 for "Genetic influences on motor learning and superperformance mutants revealed by random mutational survey of mouse locomotion"

### Sheet: PCA_parameters
	Index #		Principal Component Analysis (PCA) parameter
	1		Trial 1 T-score
	2		Trial 2 T-score
	3		Trial 3 T-score
	4		Trial 4 T-score
	5		Trial 5 T-score
	6		Trial 6 T-score
	7		Change in T-score from Trial 1 to Trial 2 after normalizing the 6 trial scores with 0 as the first trial and 100 as the final trial score
	8		Change in T-score from Trial 2 to Trial 3 after normalizing the 6 trial scores with 0 as the first trial and 100 as the final trial score
	9		Change in T-score from Trial 3 to Trial 4 after normalizing the 6 trial scores with 0 as the first trial and 100 as the final trial score
	10		Change in T-score from Trial 4 to Trial 5 after normalizing the 6 trial scores with 0 as the first trial and 100 as the final trial score
	11		Change in T-score from Trial 5 to Trial 6 after normalizing the 6 trial scores with 0 as the first trial and 100 as the final trial score
	12		Total change: Ratio of the median of trial 5 and 6 to the median of trial 1 and 2
	13		T-score from Trial 1 after normalizing the 6 trial scores with 0 as the first trial and 100 as the final trial score
	14		T-score from Trial 2 after normalizing the 6 trial scores with 0 as the first trial and 100 as the final trial score
	15		T-score from Trial 3 after normalizing the 6 trial scores with 0 as the first trial and 100 as the final trial score
	16		T-score from Trial 4 after normalizing the 6 trial scores with 0 as the first trial and 100 as the final trial score
	17		T-score from Trial 5 after normalizing the 6 trial scores with 0 as the first trial and 100 as the final trial score
	18		T-score from Trial 6 after normalizing the 6 trial scores with 0 as the first trial and 100 as the final trial score
	19		Rapid rise of performance: Ratio of the median of trial 3 to 6 to the median of trial 1 and 2
	20		Rapider rise of performance: Ratio of the median of trial 2 to 6 to trial 1
	21		Slow rise of performance: Ratio of the median of trial 5 to 6 to the median of trial 1 to 4
	22		Slower rise of performance: Ratio of the median of trial 6 to the median of trial 1 to 5
	23		Median T-score across 6 trials
	24		Median learning across 6 trials
	25		Steady or variable rate of learning: standard deviation across 6 trials divided by median across 6 trials
	26		Rapid rise in learning rate: median of first derivatives across trials 2 to 6 divided by difference between 1st and 2nd trial
	27		Slow rise in learning rate:difference in scores from trial 5 to 6 divided by median of first derivatives across trials 1 to 5
	28		Cumulative learning: sum of all first derivatives across trials 1 to 6
	29		Cumulative acceleration in learning: sum of all second derivatives across trials 1 to 6
